# Stripes and loss of color in ball pythons (*Python regius*) are associated with variants affecting endothelin signaling

**DOI:** 10.1101/2022.10.09.511500

**Authors:** Uyen M. Dao, Izabella Lederer, Ray L. Tabor, Basmah Shahid, The BIO306W Consortium, Chiron W. Graves, Hannah S. Seidel

## Abstract

Color patterns in non-avian reptiles are beautifully diverse, but little is known about the genetics and development of these patterns. Here we investigated color patterning in pet ball pythons (*Python regius*), which have been bred to show color phenotypes that differ dramatically from the wildtype form. We report that several color phenotypes in pet animals are associated with putative loss-of-function variants in the gene encoding endothelin receptor EDNRB1: (i) frameshift variants in *EDNRB1* are associated with conversion of the normal mottled color pattern to skin that is almost fully white, (ii) missense variants affecting conserved sites of the EDNRB1 protein are associated with dorsal, longitudinal stripes, and (iii) substitutions at *EDNRB1* splice donors are associated with subtle changes in patterning compared to wildtype. We propose that these phenotypes are caused by loss of specialized color cells (chromatophores), with loss ranging from severe (fully white) to moderate (dorsal striping) to mild (subtle changes in patterning). Our study is the first to describe variants affecting endothelin signaling in a non-avian reptile and suggests that reductions in endothelin signaling in ball pythons can produce a variety of color phenotypes, depending on the degree of color cell loss.
