## Supplementary material for "Stripes and loss of color in ball pythons (*Python regius*) are associated with variants affecting endothelin signaling": S1_Table

### Sheet: Sheet1
Gene	Coding region(s)	Primers	Sequencing primer(s)
EDN3	1	p243F 5'-AACCGGATTTGGATTTGTGA-3' p243R 5'-AAAGAAATCAGCAGGCGAAA-3'	p243R
	2	p244F 5'-GATTGCTTTGATAAGAATAGCACTTT-3' p244R 5'-AATCCTTTTCCCCTGCACAT-3'	p244R
	3	p245F 5'-TTACTGCTGTTCCCACCAGA-3' p245R 5'-GGGATGGAGAGGGAAATCAC-3'	p245F
	4	p246F 5'-GCGAAACATTTTGGATGGAA-3' p246R 5'-TGACTCCTCACACTACCACACA-3'	p246F
EDNRB1	1	p254F 5'-TCGTCCTTGTTATCCAGATTCC-3' p254R 5'-GCCTGATTTGAAAGAAAGGGTA-3'	p254F
	2	p255F 5'-GGGTGCATTTGAAAAGATGG-3' p255R 5'-AGGCAGAGCTTTGATTGCAC-3'	p255R
	3	p256F 5'-CTGGTTGCTGGCTACCACTT-3' p256R 5'-GGCCTGTACCTTCAAAGCAG-3'	p256F
	4	p257F 5'-GGTTCCCAGTCTCTGCACAT-3' p257R 5'-TTCAACCAACGCACATCATT-3'	p257F and p257R
	5	p258F 5'-ATGGAGTGGACAGGATGGAA-3' p258R 5'-CCAGCTAGGTGGGGTAGACA-3'	p258F
	6	p259F 5'-GGCAGGAAAACTGCTCGATA-3' p259R 5'-CAGGGATTTCTTGAGAGAAGGA-3'	p259F
	7	p260F 5'-GCCAGGAAGGATGAGACAAA-3' p260R 5'-CAAACCAAAGTCCCAGCATC-3'	p260F
EDNRB2	1	p426F 5'-GCAGCTGAGCGACTCTTC-3' p405R 5'-CATTTAGCATGTAGATGGCAGGT-3'	p405R
	2 and 3	p406F 5'-TGCCAAGGTTAAGCTTCCAAGA-3' p407R 5'-TGAGACTGTGCAGCATTTTGG-3'	p406F and p407R
	4	p408F 5'-CATGGCTGCTTTGGGTTTCC-3' p408R 5'-TGTCTACCCTTGCCACACTG-3'	p408F
	4 and 6	p409F 5'-GTGGATGGAAATTGCAGGCA-3' p410R 5'-GTGCTCTGGTGTGTGATCCA-3'	p409F and p410R
	7	p411F 5'-ACGCCCTTGGACATCTTCTG-3' p411R 5'-TGGGCTCCTTGGTGAAAACA-3'	p411R
