## Supplementary material for "Stripes and loss of color in ball pythons (*Python regius*) are associated with variants affecting endothelin signaling": S2_Table

### Sheet: Sheet2
Shed	Breeder description	Owner	State	1-bp Δ and 17-bp Δ	L152F	R315P	+1 position of splice donor at first intron	+1 position of splice donor at sixth intron
12	+ / yellowbelly	EC	Florida	+ / 1-bp Δ	nd	nd	nd	nd
33	+ / yellowbelly	CK	Florida	+ / 1-bp Δ	nd	nd	nd	nd
43	+ / yellowbelly	CK	Florida	+ / 1-bp Δ	nd	nd	nd	nd
71	+ / yellowbelly	CG	Michigan	+ / 1-bp Δ	nd	nd	nd	nd
77	+ / yellowbelly	CG	Florida	+ / 1-bp Δ	nd	nd	nd	nd
84	+ / yellowbelly	CG	Florida	+ / 1-bp Δ	nd	nd	nd	nd
124	+ / yellowbelly	MC	Florida	+ / 1-bp Δ	nd	nd	nd	nd
128	+ / yellowbelly	MC	Florida	+ / 1-bp Δ	nd	nd	nd	nd
135	+ / yellowbelly	MC	Florida	+ / 1-bp Δ	nd	nd	nd	nd
151	+ / yellowbelly	MC	Florida	+ / 1-bp Δ	nd	nd	nd	nd
159	+ / yellowbelly	AB	Michigan	+/+	+/+	+/L152F	+/+	+/+
167	+ / yellowbelly	AB	Michigan	+ / 1-bp Δ	nd	nd	nd	nd
203	+ / yellowbelly	AC	North Carolina	+ / 1-bp Δ	nd	nd	nd	nd
277	+ / yellowbelly	LVO	California	+ / 1-bp Δ	nd	nd	nd	nd
281	+ / yellowbelly	ANS	Wisconsin	+ / 1-bp Δ	nd	nd	nd	nd
285	+ / yellowbelly	ANS	Wisconsin	+/+	+/+	+/+	+/+	+/+
333	+ / yellowbelly	ANS	North Carolina	+ / 1-bp Δ	nd	nd	nd	nd
338	+ / yellowbelly	LM2	North Carolina	+/+	+/+	+/+	+/+	+/+
362	+ / yellowbelly	LM2	North Carolina	+ / 1-bp Δ	nd	nd	nd	nd
463	+ / yellowbelly	JM	Michigan	+ / 1-bp Δ	nd	nd	nd	nd
480	+ / yellowbelly	SS	New York	+ / 1-bp Δ	nd	nd	nd	nd
518	+ / yellowbelly	SS	Florida	+ / 1-bp Δ	nd	nd	nd	nd
528	+ / yellowbelly	CJ	Florida	+/+	+/+	+/+	+/+	+/+
546	+ / yellowbelly	JK	Florida	+ / 1-bp Δ	nd	nd	nd	nd
578	+ / yellowbelly	RR2	New Mexico	+ / 1-bp Δ	nd	nd	nd	nd
582	+ / yellowbelly	RR2	New Mexico	+ / 1-bp Δ	nd	nd	nd	nd
586	+ / yellowbelly	RR2	New Mexico	+ / 1-bp Δ	nd	nd	nd	nd
601	+ / yellowbelly	JC	Florida	+ / 1-bp Δ	nd	nd	nd	nd
602	+ / yellowbelly	JC	Florida	+ / 1-bp Δ	nd	nd	nd	nd
628	+ / yellowbelly	JC	Maryland	+ / 1-bp Δ	nd	nd	nd	nd
629	+ / yellowbelly	NF	Maryland	+ / 1-bp Δ	nd	nd	nd	nd
635	+ / yellowbelly	NF	Virginia	+ / 1-bp Δ	nd	nd	nd	nd
640	+ / yellowbelly	NF	Virginia	+ / 1-bp Δ	nd	nd	nd	nd
645	+ / yellowbelly	NF	Virginia	+ / 1-bp Δ	nd	nd	nd	nd
655	+ / yellowbelly	NF	Florida	+ / 1-bp Δ	nd	nd	nd	nd
659	+ / yellowbelly	NF	Florida	+ / 1-bp Δ	nd	nd	nd	nd
663	+ / yellowbelly	RBBD	Florida	+/+	+/+	+/+	+/+	+/+
702	+ / yellowbelly	DP	Florida	+ / 1-bp Δ	nd	nd	nd	nd
710	+ / yellowbelly	DP	New York	+ / 1-bp Δ	nd	nd	nd	nd
752	+ / yellowbelly	DP	New York	+/+	+/+	+/+	+/+	+/+
759	+ / yellowbelly	DP	New York	+/+	+/+	+/+	+/+	+/+
785	+ / yellowbelly	DP	Virginia	+ / 1-bp Δ	nd	nd	nd	nd
804	+ / yellowbelly	DD	Virginia	+/+	+/+	+/+	+/+	+/+
866	+ / yellowbelly	DD	Florida	+ / 1-bp Δ	nd	nd	nd	nd
873	+ / yellowbelly	DD	Texas	+ / 1-bp Δ	nd	nd	nd	nd
882	+ / yellowbelly	EVB	Texas	+/+	+/+	+/+	+/+	+/+
893	+ / yellowbelly	AH	Tennessee	+ / 1-bp Δ	nd	nd	nd	nd
908	+ / yellowbelly	MJP	California	+/+	+/+	+/+	+/+	+/+
919	+ / yellowbelly	MJP	Georgia	+ / 17-bp Δ	nd	nd	nd	nd
935	+ / yellowbelly	JAB	Georgia	+/+	+/+	+/+	+/+	+/+
949	+ / yellowbelly	JAB	California	+ / 1-bp Δ	nd	nd	nd	nd
954	+ / yellowbelly	JAB	California	+ / 1-bp Δ	nd	nd	nd	nd
974	+ / yellowbelly	JAB	Texas	+/+	+/+	+/+	+/+	+/+
990	+ / yellowbelly	JO	Colorado	+ / 1-bp Δ	nd	nd	nd	nd
1034	+ / yellowbelly	ZP	Texas	+ / 1-bp Δ	nd	nd	nd	nd
1076	+ / yellowbelly	ZP	New York	+ / 1-bp Δ	nd	nd	nd	nd
1193	+ / yellowbelly	BR	New York	+/+	+/+	+/+	+/+	+/+
1240	+ / yellowbelly	AR	Texas	+ / 1-bp Δ	nd	nd	nd	nd
1254	+ / yellowbelly	PH	New Jersey	+ / 1-bp Δ	nd	nd	nd	nd
1319	+ / yellowbelly	JL	Georgia	+ / 1-bp Δ	nd	nd	nd	nd
1333	+ / yellowbelly	ND	California	+ / 1-bp Δ	nd	nd	nd	nd
1342	+ / yellowbelly	ND	Florida	+ / 1-bp Δ	nd	nd	nd	nd
1355	+ / yellowbelly	FB	Colorado	+ / 17-bp Δ	nd	nd	nd	nd
1356	+ / yellowbelly	FB	Colorado	+ / 17-bp Δ	nd	nd	nd	nd
1366	+ / yellowbelly	FB	Colorado	+ / 1-bp Δ	nd	nd	nd	nd
1384	+ / yellowbelly	FB	Texas	+/+	+/+	+/+	+/+	+/+
1433	+ / yellowbelly	FB	Texas	+ / 1-bp Δ	nd	nd	nd	nd
1437	+ / yellowbelly	FB	Texas	+ / 1-bp Δ	nd	nd	nd	nd
1497	+ / yellowbelly	WM	Arizona	+/+	+/+	+/+	+/+	+/+
1498	+ / yellowbelly	WM	Arizona	+/+	+/+	+/+	+/+	+/+
1514	+ / yellowbelly	TW	Texas	+/+	+/+	+/+	+/+	+/+
1526	+ / yellowbelly	EBO	Ohio	+ / 1-bp Δ	nd	nd	nd	nd
1527	+ / yellowbelly	EBO	Ohio	+ / 1-bp Δ	nd	nd	nd	nd
1539	+ / yellowbelly	ANS	Wisconsin	+/+	+/+	+/+	+/+	+/+
1540	+ / yellowbelly	ANS	Wisconsin	+ / 1-bp Δ	nd	nd	nd	nd
1589	+ / yellowbelly	ANS	Michigan	+ / 1-bp Δ	nd	nd	nd	nd
1609	+ / yellowbelly	SF	Florida	+/+	+/+	+/+	+/+	+/+
1622	+ / yellowbelly	SF	Florida	+ / 1-bp Δ	nd	nd	nd	nd
1623	+ / yellowbelly	SF	Florida	+ / 17-bp Δ	nd	nd	nd	nd
1739	+ / yellowbelly	JB2	Massachusetts	+/+	+/+	+/+	+/+	+/+
1740	+ / yellowbelly	JB2	Massachusetts	+ / 1-bp Δ	nd	nd	nd	nd
1801	+ / yellowbelly	GC	Illinois	+ / 1-bp Δ	nd	nd	nd	nd
1846	+ / yellowbelly	PA	New York	+/+	+/+	+/+	+/+	+/+
1854	+ / yellowbelly	TS	New York	+ / 1-bp Δ	nd	nd	nd	nd
1861	+ / yellowbelly	JB1	Oregon	+ / 1-bp Δ	nd	nd	nd	nd
1885	+ / yellowbelly	OB	Oklahoma	+/+	+/+	+/+	+/+	+/+
1886	+ / yellowbelly	OB	Oklahoma	+ / 1-bp Δ	nd	nd	nd	nd
1887	+ / yellowbelly	OB	Oklahoma	+ / 1-bp Δ	nd	nd	nd	nd
1900	+ / yellowbelly	OB	Alabama	+ / 1-bp Δ	nd	nd	nd	nd
1901	+ / yellowbelly	OB	Alabama	+ / 1-bp Δ	nd	nd	nd	nd
1902	+ / yellowbelly	TH	Alabama	+/+	+/+	+/+	+/+	+/+
1914	+ / yellowbelly	BP2	Alaska	+ / 1-bp Δ	nd	nd	nd	nd
1924	+ / yellowbelly	BP2	New Jersey	+ / 1-bp Δ	nd	nd	nd	nd
1932	+ / yellowbelly	BP2	New Jersey	+ / 1-bp Δ	nd	nd	nd	nd
1944	+ / yellowbelly	KL	New Jersey	+/+	+/+	+/+	+/+	+/+
1993	+ / yellowbelly	MN	Pennsylvania	+ / 1-bp Δ	nd	nd	nd	nd
1994	+ / yellowbelly	MN	Pennsylvania	+ / 1-bp Δ	nd	nd	nd	nd
2001	+ / yellowbelly	MN	Pennsylvania	+ / 1-bp Δ	nd	nd	nd	nd
2035	+ / yellowbelly	TG	New Jersey	+ / 1-bp Δ	nd	nd	nd	nd
2170	+ / yellowbelly	APR	Florida	+ / 1-bp Δ	nd	nd	nd	nd
2174	+ / yellowbelly	FD	New York	+ / 1-bp Δ	nd	nd	nd	nd
2187	+ / yellowbelly	FD	Pennsylvania	+ / 1-bp Δ	nd	nd	nd	nd
2202	+ / yellowbelly	JR	Pennsylvania	+/+	+/+	+/+	+/+	+/+
2243	+ / yellowbelly	JR	Illinois	+ / 1-bp Δ	nd	nd	nd	nd
2260	+ / yellowbelly	BD	Illinois	+/+	+/+	+/+	+/+	+/+
2277	+ / yellowbelly	PS	Pennsylvania	+ / 1-bp Δ	nd	nd	nd	nd
2304	+ / yellowbelly	HR	Tennessee	+/+	+/+	+/+	+/+	+/+
2315	+ / yellowbelly	HR	Tennessee	+ / 1-bp Δ	nd	nd	nd	nd
2378	+ / yellowbelly	AAP	Virginia	+ / 17-bp Δ	+/+	nd	+/+	nd
2391	+ / yellowbelly	RG	Alabama	+ / 1-bp Δ	nd	nd	nd	nd
2392	+ / yellowbelly	RR1	Colorado	+ / 1-bp Δ	nd	nd	nd	nd
2393	+ / yellowbelly	LS	South Carolina	+/+	+/+	+/+	+/+	+/+
2396	+ / yellowbelly	SN	Oregon	+ / 1-bp Δ	nd	nd	nd	nd
2397	+ / yellowbelly	SN	Oregon	+ / 1-bp Δ	nd	nd	nd	nd
2399	+ / yellowbelly	SN	Texas	+ / 1-bp Δ	nd	nd	nd	nd
2400	+ / yellowbelly	KR	Texas	+/+	+/+	+/+	+/+	+/+
2404	+ / yellowbelly	RUP	Michigan	+ / 1-bp Δ	nd	nd	nd	nd
2405	+ / yellowbelly	RUP	Michigan	+ / 1-bp Δ	nd	nd	nd	nd
2406	+ / yellowbelly	CW	Ohio	+ / 1-bp Δ	nd	nd	nd	nd
2407	+ / yellowbelly	CW	Ohio	+ / 1-bp Δ	nd	nd	nd	nd
2408	+ / yellowbelly	CW	California	+ / 1-bp Δ	nd	nd	nd	nd
2409	+ / yellowbelly	TN	California	+/+	+/+	+/+	+/+	+/+
2410	+ / yellowbelly	JARP	Indiana	+/+	+/+	+/+	+/+	+/+
2412	+ / yellowbelly	JS	West Virginia	+ / 1-bp Δ	nd	nd	nd	nd
2414	+ / yellowbelly	MH	Michigan	+ / 1-bp Δ	nd	nd	nd	nd
2415	+ / yellowbelly	MH	Michigan	+ / 1-bp Δ	nd	nd	nd	nd
2417	+ / yellowbelly	CS	Pennsylvania	+/+	+/+	+/+	+/+	+/+
2418	+ / yellowbelly	CS	Pennsylvania	+ / 1-bp Δ	nd	nd	nd	nd
2429	+ / yellowbelly	CS	Tennessee	+ / 1-bp Δ	nd	nd	nd	nd
2430	+ / yellowbelly	BP1	Tennessee	+ / 17-bp Δ	nd	nd	nd	nd
1365	asphalt / asphalt	BP1	Colorado	+/+	+/+	nd	+/+	A / A
1721	asphalt / asphalt	CH	Michigan	+/+	+/+	nd	+/+	A / A
2340	asphalt / asphalt	CH	South Carolina	+/+	+/+	nd	+/+	A / A
2364	asphalt / asphalt	AH	Maryland	+/+	+/+	nd	+/+	A / A
1690	gravel / gravel	WR	Oklahoma	+/+	+/+	nd	A / A	+/+
1719	gravel / gravel	WR	Oklahoma	+/+	+/+	nd	A / A	+/+
1720	gravel / gravel	WR	Oklahoma	+/+	+/+	nd	A / A	+/+
1771	gravel / gravel	WR	Michigan	+/+	+/+	nd	A / A	+/+
2357	gravel / gravel	WR	Utah	+/+	+/+	nd	A / A	+/+
2358	gravel / gravel	WR	Utah	+/+	+/+	nd	A / A	+/+
2375	gravel / gravel	WR	California	+/+	+/+	nd	A / A	+/+
35	Non-Yellowbelly	WR	Florida	+/+	+/+	+/+	+/+	+/+
126	Non-Yellowbelly	WR	Florida	+/+	+/+	+/+	+/+	+/+
218	Non-Yellowbelly	WR	Florida	+/+	+/+	+/+	+/+	+/+
242	Non-Yellowbelly	MB	Tennessee	+/+	+/+	+/+	+/+	+/+
255	Non-Yellowbelly	ME	Washington	+/+	+/+	+/+	+/+	+/+
262	Non-Yellowbelly	JP	Pennsylvania	+/+	+/+	+/+	+/+	+/+
263	Non-Yellowbelly	JP	Pennsylvania	+/+	+/+	+/+	+/+	+/+
268	Non-Yellowbelly	JP	Pennsylvania	+/+	+/+	+/+	+/+	+/+
274	Non-Yellowbelly	JP	Pennsylvania	+/+	+/+	+/+	+/+	+/+
288	Non-Yellowbelly	ANS	Wisconsin	+/+	+/+	+/+	+/+	+/+
292	Non-Yellowbelly	ANS	North Carolina	+/+	+/+	+/+	+/+	+/+
300	Non-Yellowbelly	NA	Michigan	+/+	+/+	+/+	+/+	+/+
336	Non-Yellowbelly	NA	North Carolina	+/+	+/+	+/+	+/+	+/+
356	Non-Yellowbelly	NA	North Carolina	+/+	+/+	+/+	+/+	+/+
358	Non-Yellowbelly	NA	North Carolina	+/+	+/+	+/+	+/+	+/+
381	Non-Yellowbelly	KD	New Jersey	+/+	+/+	+/+	+/+	+/+
392	Non-Yellowbelly	UK1	Pennsylvania	+/+	+/+	+/+	+/+	+/+
396	Non-Yellowbelly	NG	Pennsylvania	+/+	+/+	+/+	+/+	+/+
410	Non-Yellowbelly	OM	New Jersey	+/+	+/+	+/+	+/+	+/+
414	Non-Yellowbelly	OM	New Jersey	+/+	+/+	+/+	+/+	+/+
424	Non-Yellowbelly	SM	Idaho	+/+	+/+	+/+	+/+	+/+
468	Non-Yellowbelly	SM	Michigan	+/+	+/+	+/+	+/+	+/+
501	Non-Yellowbelly	AK	Ohio	+/+	+/+	+/+	+/+	+/+
507	Non-Yellowbelly	JWD	Idaho	+/+	+/+	+/+	+/+	+/+
513	Non-Yellowbelly	JWD	Florida	+/+	+/+	+/+	+/+	+/+
520	Non-Yellowbelly	JWD	Florida	+/+	+/+	+/+	+/+	+/+
557	Non-Yellowbelly	DB	Florida	+/+	+/+	+/+	+/+	+/+
598	Non-Yellowbelly	KT	Florida	+/+	+/+	+/+	+/+	+/+
667	Non-Yellowbelly	KT	Florida	+/+	+/+	+/+	+/+	+/+
840	Non-Yellowbelly	KT	Iowa	+/+	+/+	+/+	+/+	+/+
860	Non-Yellowbelly	KT	Iowa	+/+	+/+	+/+	+/+	+/+
883	Non-Yellowbelly	KT	Texas	+/+	+/+	+/+	+/+	+/+
942	Non-Yellowbelly	KT	Georgia	+/+	+/+	+/+	+/+	+/+
943	Non-Yellowbelly	KT	Georgia	+/+	+/+	+/+	+/+	+/+
948	Non-Yellowbelly	KT	California	+/+	+/+	+/+	+/+	+/+
1093	Non-Yellowbelly	KT	Idaho	+/+	+/+	+/+	+/+	+/+
1120	Non-Yellowbelly	JW	North Carolina	+/+	+/+	+/+	+/+	+/+
1154	Non-Yellowbelly	JW	Texas	+/+	+/+	+/+	+/+	+/+
1166	Non-Yellowbelly	LA	Alabama	+/+	+/+	+/+	+/+	+/+
1167	Non-Yellowbelly	LA	Alabama	+/+	+/+	+/+	+/+	+/+
1434	Non-Yellowbelly	LA	Texas	+/+	+/+	+/+	+/+	+/+
1479	Non-Yellowbelly	RBB	New York	+/+	+/+	+/+	+/+	+/+
1508	Non-Yellowbelly	RBB	Texas	+/+	+/+	+/+	+/+	+/+
1551	Non-Yellowbelly	ANS	Wisconsin	+/+	+/+	+/+	+/+	+/+
1556	Non-Yellowbelly	ANS	Wisconsin	+/+	+/+	+/+	+/+	+/+
1585	Non-Yellowbelly	ANS	Michigan	+/+	+/+	+/+	+/+	+/+
1588	Non-Yellowbelly	ANS	Michigan	+/+	+/+	+/+	+/+	+/+
1636	Non-Yellowbelly	ANS	Florida	+/+	+/+	+/+	+/+	+/+
703	specter / specter	ANS	Florida	+/+	+/+	R315P / R315P	nd	nd
1765	specter / specter	AY	Florida	+/+	+/+	R315P / R315P	nd	nd
2341	specter / specter	ML	South Carolina	+/+	+/+	R315P / R315P	nd	nd
NA	Wildtype reference	ML	Michigan	+/+	+/+	+/+	+/+	+/+
913	yellowbelly / asphalt	ML	Georgia	+ / 17-bp Δ	+/+	+/+	+/+	+ / A
1357	yellowbelly / asphalt	ML	Colorado	+ / 17-bp Δ	+/+	nd	+/+	+ / A
1358	yellowbelly / asphalt	ML	Colorado	+ / 17-bp Δ	+/+	nd	+/+	+ / A
1567	yellowbelly / asphalt	LM1	California	+ / 1-bp Δ	+/+	nd	+/+	+ / A
1568	yellowbelly / asphalt	LM1	California	+ / 1-bp Δ	+/+	nd	+/+	+ / A
1574	yellowbelly / asphalt	MO	Maryland	+ / 1-bp Δ	+/+	nd	+/+	+ / A
1624	yellowbelly / asphalt	MO	Florida	+ / 1-bp Δ	+/+	nd	+/+	+ / A
1684	yellowbelly / asphalt	MO	Oklahoma	+ / 1-bp Δ	+/+	nd	+/+	+ / A
1685	yellowbelly / asphalt	MO	Oklahoma	+ / 1-bp Δ	+/+	nd	+/+	+ / A
1686	yellowbelly / asphalt	MO	Oklahoma	+ / 1-bp Δ	+/+	nd	+/+	+ / A
1689	yellowbelly / asphalt	MO	Oklahoma	+ / 1-bp Δ	+/+	+/+	+/+	+ / A
1738	yellowbelly / asphalt	MO	Massachusetts	+ / 1-bp Δ	+/+	nd	+/+	+ / A
1760	yellowbelly / asphalt	BMK	Texas	+ / 1-bp Δ	+/+	nd	+/+	+ / A
1769	yellowbelly / asphalt	BMK	Oklahoma	+ / 1-bp Δ	+/+	nd	+/+	+ / A
1770	yellowbelly / asphalt	BMK	Michigan	+ / 1-bp Δ	+/+	nd	+/+	+ / A
2331	yellowbelly / asphalt	PP	Florida	+ / 1-bp Δ	+/+	nd	+/+	+ / A
2332	yellowbelly / asphalt	PP	Florida	+ / 1-bp Δ	+/+	nd	+/+	+ / A
2333	yellowbelly / asphalt	PP	Florida	+ / 1-bp Δ	+/+	nd	+/+	+ / A
2335	yellowbelly / asphalt	PP	Florida	+ / 1-bp Δ	+/+	nd	+/+	+ / A
2336	yellowbelly / asphalt	PP	Florida	+ / 1-bp Δ	+/+	+/+	+ / A	+/+
2338	yellowbelly / asphalt	PP	Florida	+ / 1-bp Δ	+/+	+/+	+ / A	+/+
2339	yellowbelly / asphalt	PP	South Carolina	+ / 1-bp Δ	+/+	nd	+/+	+ / A
2365	yellowbelly / asphalt	PP	Maryland	+ / 1-bp Δ	+/+	nd	+/+	+ / A
773	yellowbelly / gravel	GKRM	California	+ / 1-bp Δ	+/+	+/+	+ / A	+/+
1244	yellowbelly / gravel	GKRM	New Jersey	+ / 1-bp Δ	+/+	nd	+ / A	+/+
1277	yellowbelly / gravel	GKRM	Georgia	+ / 1-bp Δ	+/+	nd	+ / A	+/+
1341	yellowbelly / gravel	GKRM	Florida	+ / 1-bp Δ	+/+	nd	+ / A	+/+
1347	yellowbelly / gravel	GKRM	Florida	+ / 1-bp Δ	+/+	nd	+ / A	+/+
1687	yellowbelly / gravel	GKRM	Oklahoma	+ / 1-bp Δ	+/+	nd	+ / A	+/+
1759	yellowbelly / gravel	GKRM	Texas	+ / 1-bp Δ	+/+	nd	+ / A	+/+
1761	yellowbelly / gravel	GKRM	Alabama	+ / 1-bp Δ	+/+	nd	+ / A	+/+
1762	yellowbelly / gravel	GKRM	Alabama	+ / 1-bp Δ	+/+	nd	+ / A	+/+
1764	yellowbelly / gravel	GKRM	Alabama	+ / 1-bp Δ	+/+	nd	+ / A	+/+
1776	yellowbelly / gravel	GKRM	West Virginia	+ / 1-bp Δ	+/+	nd	+ / A	+/+
2111	yellowbelly / gravel	NG	Massachusetts	+ / 1-bp Δ	+/+	nd	+ / A	+/+
2334	yellowbelly / gravel	NG	Florida	+ / 1-bp Δ	+/+	nd	+ / A	+/+
2342	yellowbelly / gravel	SS	Georgia	+ / 1-bp Δ	+/+	nd	+ / A	+/+
2343	yellowbelly / gravel	SS	Georgia	+ / 1-bp Δ	+/+	nd	+ / A	+/+
2371	yellowbelly / gravel	SS	West Virginia	+ / 1-bp Δ	+/+	nd	+ / A	+/+
2373	yellowbelly / gravel	SS	Indiana	+ / 1-bp Δ	+/+	nd	+ / A	+/+
2374	yellowbelly / gravel	SS	California	+ / 1-bp Δ	+/+	nd	+ / A	+/+
2423	yellowbelly / gravel	SS	Tennessee	+ / 1-bp Δ	+/+	nd	+ / A	+/+
2424	yellowbelly / gravel	SS	Tennessee	+ / 1-bp Δ	+/+	nd	+ / A	+/+
2425	yellowbelly / gravel	SS	Tennessee	+ / 1-bp Δ	+/+	nd	+ / A	+/+
2426	yellowbelly / gravel	SS	Tennessee	+ / 1-bp Δ	+/+	nd	+ / A	+/+
114	yellowbelly / spark	KG	Massachusetts	+ / 1-bp Δ	+ / L152F	+/+	+/+	nd
154	yellowbelly / spark	KG	Florida	+ / 1-bp Δ	+ / L152F	+/+	+/+	nd
226	yellowbelly / spark	KG	Florida	+ / 1-bp Δ	+ / L152F	+/+	+/+	nd
526	yellowbelly / spark	KG	Florida	+ / 1-bp Δ	+/+	+ / R315P	+/+	nd
624	yellowbelly / spark	KG	Maryland	+ / 1-bp Δ	+ / L152F	+/+	+/+	+/+
1234	yellowbelly / spark	KG	Texas	+ / 17-bp Δ	+ / L152F	+/+	+/+	nd
1334	yellowbelly / spark	KG	California	+ / 1-bp Δ	+ / L152F	+/+	+/+	nd
1490	yellowbelly / spark	KTC	Idaho	+ / 1-bp Δ	+ / L152F	+/+	+/+	nd
1682	yellowbelly / spark	KTC	Oklahoma	+ / 1-bp Δ	+ / L152F	+/+	+/+	nd
1683	yellowbelly / spark	KTC	Oklahoma	+ / 1-bp Δ	+ / L152F	+/+	+/+	nd
1766	yellowbelly / spark	KTC	Oklahoma	+ / 1-bp Δ	+ / L152F	+/+	+/+	nd
1767	yellowbelly / spark	KTC	Oklahoma	+ / 1-bp Δ	+ / L152F	+/+	+/+	nd
1768	yellowbelly / spark	KTC	Oklahoma	+ / 1-bp Δ	+ / L152F	+/+	+/+	nd
2036	yellowbelly / spark	KTC	Florida	+ / 1-bp Δ	+ / L152F	+/+	+/+	nd
2040	yellowbelly / spark	JG	New Jersey	+ / 1-bp Δ	+ / L152F	+/+	+/+	nd
2042	yellowbelly / spark	JG	New Jersey	+ / 1-bp Δ	+ / L152F	+/+	+/+	nd
2348	yellowbelly / spark	DD	Virginia	+ / 1-bp Δ	+ / L152F	+/+	+/+	+/+
2376	yellowbelly / spark	LC	Ohio	+ / 1-bp Δ	+ / L152F	+/+	+/+	nd
2382	yellowbelly / spark	LC	Virginia	+ / 1-bp Δ	+ / L152F	+/+	+/+	nd
2384	yellowbelly / spark	LC	Virginia	+ / 1-bp Δ	+ / L152F	+/+	+/+	nd
2390	yellowbelly / spark	LC	Virginia	+ / 17-bp Δ	+ / L152F	+/+	+/+	nd
2422	yellowbelly / spark	TV	Colorado	+ / 1-bp Δ	+ / L152F	+/+	+/+	+/+
11	yellowbelly / specter	TV	Florida	+ / 1-bp Δ	+/+	+ / R315P	nd	nd
63	yellowbelly / specter	TV	Michigan	+ / 1-bp Δ	+/+	+ / R315P	nd	nd
79	yellowbelly / specter	TV	Florida	+ / 1-bp Δ	+/+	+ / R315P	nd	nd
221	yellowbelly / specter	TV	Florida	+ / 1-bp Δ	+/+	+ / R315P	nd	nd
486	yellowbelly / specter	TV	Florida	+ / 1-bp Δ	+/+	+ / R315P	nd	nd
498	yellowbelly / specter	TV	Florida	+ / 1-bp Δ	+/+	+ / R315P	nd	nd
499	yellowbelly / specter	TV	Florida	+ / 1-bp Δ	+/+	+ / R315P	nd	nd
525	yellowbelly / specter	TV	Florida	+ / 1-bp Δ	+/+	+ / R315P	nd	nd
533	yellowbelly / specter	TV	Florida	+ / 1-bp Δ	+/+	+ / R315P	nd	nd
580	yellowbelly / specter	TV	New Mexico	+ / 1-bp Δ	+/+	+ / R315P	nd	nd
1335	yellowbelly / specter	TV	California	+ / 1-bp Δ	+/+	+ / R315P	nd	nd
1573	yellowbelly / specter	TV	Maryland	+ / 1-bp Δ	+/+	+ / R315P	+/+	nd
1576	yellowbelly / specter	TV	Maryland	+ / 1-bp Δ	+/+	+ / R315P	+/+	nd
1611	yellowbelly / specter	TV	Florida	+ / 1-bp Δ	+/+	+ / R315P	+/+	nd
1688	yellowbelly / specter	TV	Oklahoma	+ / 1-bp Δ	+/+	+ / R315P	nd	nd
1729	yellowbelly / specter	TV	Florida	+ / 1-bp Δ	+/+	+ / R315P	nd	nd
1737	yellowbelly / specter	TV	Massachusetts	+ / 1-bp Δ	+/+	+ / R315P	nd	nd
2094	yellowbelly / specter	AL	Georgia	+ / 1-bp Δ	+/+	+ / R315P	nd	nd
2344	yellowbelly / specter	AL	Texas	+ / 1-bp Δ	+/+	+ / R315P	nd	nd
2346	yellowbelly / specter	AL	Texas	+ / 1-bp Δ	+/+	+ / R315P	nd	nd
2352	yellowbelly / specter	AL	Texas	+ / 1-bp Δ	+/+	+ / R315P	nd	nd
2353	yellowbelly / specter	AL	Texas	+ / 1-bp Δ	+/+	+ / R315P	nd	nd
2356	yellowbelly / specter	AL	Texas	+ / 1-bp Δ	+ / L152F	+/+	+/+	+/+
2362	yellowbelly / specter	EL	New York	+ / 1-bp Δ	+/+	+ / R315P	nd	nd
2366	yellowbelly / specter	EL	West Virginia	+ / 1-bp Δ	+/+	+ / R315P	nd	nd
2367	yellowbelly / specter	EL	West Virginia	+ / 1-bp Δ	+/+	+ / R315P	nd	nd
2377	yellowbelly / specter	UK2	Maryland	+ / 1-bp Δ	+/+	+ / R315P	nd	nd
207	yellowbelly / yellowbelly	UK2	North Carolina	1-bp Δ / 1-bp Δ	nd	+/+	nd	nd
271	yellowbelly / yellowbelly	UK2	Pennsylvania	1-bp Δ / 1-bp Δ	nd	+/+	nd	nd
489	yellowbelly / yellowbelly	UK2	Florida	1-bp Δ / 1-bp Δ	nd	+/+	nd	nd
517	yellowbelly / yellowbelly	UK2	Florida	1-bp Δ / 17-bp Δ	nd	+/+	nd	nd
532	yellowbelly / yellowbelly	UK2	Florida	1-bp Δ / 1-bp Δ	nd	+/+	nd	nd
534	yellowbelly / yellowbelly	UK2	Florida	1-bp Δ / 1-bp Δ	nd	+/+	nd	nd
535	yellowbelly / yellowbelly	UK2	Florida	1-bp Δ / 1-bp Δ	nd	+/+	nd	nd
538	yellowbelly / yellowbelly	UK2	Florida	1-bp Δ / 1-bp Δ	nd	+/+	nd	nd
590	yellowbelly / yellowbelly	UK2	Florida	1-bp Δ / 1-bp Δ	nd	+/+	nd	nd
599	yellowbelly / yellowbelly	UK2	Florida	1-bp Δ / 1-bp Δ	nd	+/+	nd	nd
768	yellowbelly / yellowbelly	UK2	California	1-bp Δ / 1-bp Δ	nd	+/+	nd	nd
781	yellowbelly / yellowbelly	UK2	Virginia	1-bp Δ / 1-bp Δ	nd	+/+	nd	nd
843	yellowbelly / yellowbelly	JL	Iowa	1-bp Δ / 1-bp Δ	nd	+/+	nd	nd
911	yellowbelly / yellowbelly	JL	California	1-bp Δ / 1-bp Δ	nd	+/+	nd	nd
915	yellowbelly / yellowbelly	JL	Georgia	1-bp Δ / 17-bp Δ	nd	+/+	nd	nd
972	yellowbelly / yellowbelly	JL	Texas	1-bp Δ / 1-bp Δ	nd	nd	nd	nd
1284	yellowbelly / yellowbelly	JL	Georgia	1-bp Δ / 1-bp Δ	nd	nd	nd	nd
1285	yellowbelly / yellowbelly	JL	Georgia	1-bp Δ / 1-bp Δ	nd	nd	nd	nd
1332	yellowbelly / yellowbelly	JL	California	1-bp Δ / 1-bp Δ	nd	nd	nd	nd
1671	yellowbelly / yellowbelly	JL	Oklahoma	1-bp Δ / 1-bp Δ	+/+	+/+	+/+	nd
1672	yellowbelly / yellowbelly	JL	Oklahoma	1-bp Δ / 17-bp Δ	+/+	+/+	+/+	nd
1673	yellowbelly / yellowbelly	JL	Oklahoma	1-bp Δ / 17-bp Δ	+/+	+/+	+/+	nd
1674	yellowbelly / yellowbelly	JL	Oklahoma	1-bp Δ / 1-bp Δ	+/+	+/+	+/+	nd
1675	yellowbelly / yellowbelly	JL	Oklahoma	1-bp Δ / 17-bp Δ	+/+	+/+	+/+	nd
1676	yellowbelly / yellowbelly	JL	Oklahoma	1-bp Δ / 1-bp Δ	nd	+/+	nd	nd
1677	yellowbelly / yellowbelly	JL	Oklahoma	1-bp Δ / 1-bp Δ	nd	nd	nd	nd
1678	yellowbelly / yellowbelly	JL	Oklahoma	1-bp Δ / 1-bp Δ	nd	nd	nd	nd
1679	yellowbelly / yellowbelly	JL	Oklahoma	1-bp Δ / 17-bp Δ	nd	nd	nd	nd
1680	yellowbelly / yellowbelly	JL	Oklahoma	1-bp Δ / 1-bp Δ	nd	nd	nd	nd
1681	yellowbelly / yellowbelly	JL	Oklahoma	1-bp Δ / 1-bp Δ	nd	nd	nd	nd
1722	yellowbelly / yellowbelly	JL	Michigan	1-bp Δ / 1-bp Δ	nd	nd	nd	nd
1723	yellowbelly / yellowbelly	JL	Michigan	1-bp Δ / 1-bp Δ	nd	nd	nd	nd
1724	yellowbelly / yellowbelly	JL	Michigan	1-bp Δ / 1-bp Δ	nd	nd	nd	nd
1725	yellowbelly / yellowbelly	JL	Michigan	1-bp Δ / 1-bp Δ	nd	nd	nd	nd
1736	yellowbelly / yellowbelly	JL	Massachusetts	1-bp Δ / 1-bp Δ	nd	nd	nd	nd
1763	yellowbelly / yellowbelly	JL	Alabama	1-bp Δ / 1-bp Δ	nd	nd	nd	nd
1772	yellowbelly / yellowbelly	JL	Michigan	1-bp Δ / 1-bp Δ	nd	nd	nd	nd
1773	yellowbelly / yellowbelly	JL	Michigan	1-bp Δ / 1-bp Δ	nd	nd	nd	nd
1774	yellowbelly / yellowbelly	JL	Michigan	1-bp Δ / 1-bp Δ	nd	nd	nd	nd
1775	yellowbelly / yellowbelly	JL	West Virginia	1-bp Δ / 1-bp Δ	nd	nd	nd	nd
1811	yellowbelly / yellowbelly	JL	Florida	1-bp Δ / 1-bp Δ	nd	nd	nd	nd
1882	yellowbelly / yellowbelly	DJ	Arkankas	1-bp Δ / 1-bp Δ	nd	nd	nd	nd
2008	yellowbelly / yellowbelly	DJ	Pennsylvania	1-bp Δ / 1-bp Δ	nd	nd	nd	nd
2024	yellowbelly / yellowbelly	DJ	Pennsylvania	1-bp Δ / 1-bp Δ	nd	nd	nd	nd
2037	yellowbelly / yellowbelly	DJ	New Jersey	1-bp Δ / 1-bp Δ	nd	nd	nd	nd
2038	yellowbelly / yellowbelly	DJ	New Jersey	1-bp Δ / 1-bp Δ	nd	nd	nd	nd
2039	yellowbelly / yellowbelly	DJ	New Jersey	1-bp Δ / 1-bp Δ	nd	nd	nd	nd
2041	yellowbelly / yellowbelly	DJ	New Jersey	1-bp Δ / 1-bp Δ	nd	nd	nd	nd
2045	yellowbelly / yellowbelly	DJ	Pennsylvania	1-bp Δ / 17-bp Δ	nd	nd	nd	nd
2046	yellowbelly / yellowbelly	DJ	Pennsylvania	1-bp Δ / 17-bp Δ	nd	nd	nd	nd
2105	yellowbelly / yellowbelly	CPJR	Florida	1-bp Δ / 1-bp Δ	nd	nd	nd	nd
2196	yellowbelly / yellowbelly	CPJR	Utah	1-bp Δ / 1-bp Δ	nd	nd	nd	nd
2337	yellowbelly / yellowbelly	CPJR	Florida	1-bp Δ / 1-bp Δ	nd	nd	nd	nd
2345	yellowbelly / yellowbelly	CPJR	Texas	1-bp Δ / 1-bp Δ	nd	nd	nd	nd
2347	yellowbelly / yellowbelly	CPJR	Texas	1-bp Δ / 1-bp Δ	nd	nd	nd	nd
2349	yellowbelly / yellowbelly	CPJR	Virginia	1-bp Δ / 1-bp Δ	nd	nd	nd	nd
2350	yellowbelly / yellowbelly	CPJR	Virginia	1-bp Δ / 1-bp Δ	nd	nd	nd	nd
2351	yellowbelly / yellowbelly	CPJR	Alaska	1-bp Δ / 1-bp Δ	nd	nd	nd	nd
2354	yellowbelly / yellowbelly	CPJR	Texas	1-bp Δ / 1-bp Δ	nd	nd	nd	nd
2355	yellowbelly / yellowbelly	CPJR	Texas	1-bp Δ / 1-bp Δ	nd	nd	nd	nd
2363	yellowbelly / yellowbelly	LG	District of Columbia	1-bp Δ / 1-bp Δ	nd	nd	nd	nd
2368	yellowbelly / yellowbelly	LG	West Virginia	1-bp Δ / 1-bp Δ	nd	nd	nd	nd
2369	yellowbelly / yellowbelly	LG	West Virginia	1-bp Δ / 1-bp Δ	nd	nd	nd	nd
2370	yellowbelly / yellowbelly	LG	West Virginia	1-bp Δ / 1-bp Δ	nd	nd	nd	nd
2372	yellowbelly / yellowbelly	ARW	Pennsylvania	1-bp Δ / 1-bp Δ	nd	nd	nd	nd
2398	yellowbelly / yellowbelly	KE	Pennsylvania	1-bp Δ / 1-bp Δ	nd	nd	nd	nd
2416	yellowbelly / yellowbelly	KE	Pennsylvania	1-bp Δ / 17-bp Δ	nd	nd	nd	nd
2420	yellowbelly / yellowbelly	AG	New York	1-bp Δ / 1-bp Δ	nd	nd	nd	nd
2421	yellowbelly / yellowbelly	JR	Ohio	1-bp Δ / 1-bp Δ	nd	nd	nd	nd
2428	yellowbelly / yellowbelly	JR	Tennessee	1-bp Δ / 1-bp Δ	nd	nd	nd	nd
